# Dual role of ZIC2 during neural induction: from pioneer transcription factor to enhancer activator

**DOI:** 10.1101/2025.07.23.666365

**Authors:** María Mariner-Faulí, Víctor Sánchez-Gaya, Sarah Malika Robert, Patricia Respuela-Alonso, Sara de la Cruz-Molina, Sara Lobato-Moreno, Matteo Trovato, Karin D. Prummel, Kyung-Min Noh, Judith B. Zaugg, Álvaro Rada-Iglesias

## Abstract

ZIC2, a member of the Zinc Finger of the Cerebellum family of transcription factors (TFs), plays crucial roles during neural development. In humans, defects in ZIC2 cause holoprosencephaly, a congenital brain malformation characterized by the defective cleavage of cerebral hemispheres due to problems in midline patterning. However, the gene regulatory network (GRN) controlled by ZIC2 and the regulatory mechanisms it employs during neural development remain largely unexplored. Here, we combined a mouse embryonic stem cell (mESC) *in vitro* differentiation model towards anterior neural progenitors (AntNPCs) with genome editing approaches, bulk and single cell (i.e. Multiome scATAC + scRNAseq) genomic methods to elucidate the precise GRN controlled by ZIC2 and the underlying mechanisms. We found that ZIC2 shows widespread binding throughout the genome already in mESC as well as upon pluripotency exit and neural induction. Despite its extensive binding in mESC, ZIC2 function is dispensable in pluripotent cells due to compensation by ZIC3. In contrast, ZIC2 plays a major regulatory function during neural induction, directly controlling the expression of master regulators implicated in the patterning and morphogenesis of specific brain regions, such as the midbrain (e.g., *En1, Lmx1b, Pax2, Wnt1*) and the roof plate (e.g., *Lmx1a, Wnt3a*). Mechanistically, ZIC2 plays a dual role in neural differentiation: (i) during pluripotency exit, ZIC2 acts as a pioneer TF, binding *de novo* to distal enhancers and promoting their chromatin accessibility; (ii) during neural induction, ZIC2 is essential for the activation of a subset of the previously primed enhancers, which in turn control the expression of major neural patterning regulators and signaling pathways (i.e. WNT) that prevent the premature differentiation of neural progenitors. Overall, our work shows that, by sequentially acting as a promiscuous pioneer and selective activator of enhancer elements, ZIC2 canalizes pluripotent cells towards neural progenitors with rostro-dorsal identities.
