## Supplementary Data 3 for "Dual role of ZIC2 during neural induction: from pioneer transcription factor to enhancer activator"

### Sheet: ZIC2 GRN
Gene	Enhancer
En1	chr1-120643882-120644900
En1	chr1-121050946-121051895
Lemd1	chr1-132197412-132198318
Lmx1a	chr1-167802417-167803388
Ccdc3	chr2-5314271-5315210
Itga8	chr2-12053696-12054623
Itga8	chr2-12056528-12057408
Lmx1b	chr2-33580374-33581253
Grem1	chr2-113595279-113596199
Arhgap29	chr3-122085063-122086001
Arhgap29	chr3-122202185-122203113
Arhgap29	chr3-122360600-122361523
Abca4	chr3-122085063-122086001
Abca4	chr3-122202185-122203113
Abca4	chr3-122360600-122361523
Pax5	chr4-44247230-44248125
Shb	chr4-45489749-45490711
Shb	chr4-45591625-45592459
Shb	chr4-45654165-45655044
Svep1	chr4-58218186-58219186
Grik3	chr4-125312979-125313905
Grik3	chr4-125729059-125729950
Grik3	chr4-125921334-125922775
Csmd2	chr4-128241333-128242143
Zfyve28	chr5-34282617-34283523
Hopx	chr5-77137629-77138553
Tmem132c	chr5-127216119-127217031
Tmem132c	chr5-127297774-127298601
Tmem132c	chr5-127298778-127299635
Tmem132c	chr5-127338727-127339620
Gadd45a	chr6-67030160-67031084
Gadd45a	chr6-67237617-67238523
Eps8	chr6-137540990-137541781
Aqp11	chr7-97728696-97729606
Nrip3	chr7-109813243-109814191
Scube2	chr7-109813243-109814191
Tex15	chr8-33913918-33914809
Tex15	chr8-33915951-33916851
Cbln1	chr8-87152086-87153025
Cbln1	chr8-87158628-87159456
Cbln1	chr8-87264734-87265652
Cbln1	chr8-87836494-87837586
Cdh13	chr8-117951436-117952335
Cdh13	chr8-118487195-118488117
Dapk2	chr9-66170238-66171120
Syne1	chr10-5309775-5310682
Rfx4	chr10-84859004-84859887
Plxnc1	chr10-94531229-94532135
Plxnc1	chr10-95301981-95302906
Plxnc1	chr10-95310726-95311681
Egfr	chr11-16591233-16592129
Wnt3a	chr11-59329332-59330244
Kcnj12	chr11-61016699-61017619
Ntn1	chr11-68150715-68151642
Ntrk2	chr13-58826291-58827145
Pde8b	chr13-95130673-95131559
Slc1a3	chr15-8831670-8832601
Kcnq3	chr15-66139750-66140672
Cpne8	chr15-90333101-90333972
Cpne8	chr15-91077729-91078654
Wnt1	chr15-98797699-98798642
Wnt1	chr15-98986824-98987695
St3gal6	chr16-58532181-58533111
Colec12	chr18-9729772-9730693
Klhl14	chr18-21675741-21676518
Pax2	chr19-44834147-44835022
Pax2	chr19-44886431-44887409
Pax2	chr19-44889447-44890354
Dusp5	chr19-53051890-53052799
Dusp5	chr19-53411969-53412898
Eras	chrX-8008331-8009284
