## Supplementary Data 4 for "Dual role of ZIC2 during neural induction: from pioneer transcription factor to enhancer activator"

### Sheet: qPCR
Sup. Fig. 6 (C). ZIC3 antibody specificity test by ChIP-qPCR
Chr6_neg_F	CTGGACTGAGGACCTTCTGC
Chr6_neg_R	AGGAAGGCAGATGAGGGATT
Chr2_neg_F	CCTGAGGCTGGAAGTTTCTG
Chr2_neg_R	CTCCTGGGATTAAAGGCACA
Lmx1a_ZIC2_peak_F	GAGCCTAGGGTGGGAATCTC
Lmx1a_ZIC2_peak_R	AGAAAGCCACTGGTGACTGC
Lmx1b_ZIC2_peak_F	CGCTAGAGCCGCTTAATCAC
Lmx1b_ZIC2_peak_R	TCTGTACCTGCTGGGAGCTT
Zfp42_F	AGCACACGAACACTTGGAAC
Zfp42_R	GTCCATTGGCCATCACGTTT
Nanog_F	CTAGAGATCGCCAGGGTCTG
Nanog_R	CCCCAAAAAGAGGCTTTACC
Figures Main 7 (G), Sup. 22, Sup. 23 and Sup 24. Functional validation by CRISPR-Cas9 deletion of ZIC2-bound enhancer linked to En1, Lmx1b and Lmx1a. RT-qPCR.
Hprt1_F	CAAGGGCATATCCAACAACA
Hprt1_R	GCCCCAAAATGGTTAAGGTT
Eef1a_F	TAGACGAGGCAATGTTGCTG
Eef1a_R	AGCGTAGCCAGCACTGATTT
Lmx1a_F	TGCTCTGCAAAGGGGACTAT
Lmx1a_R	ACTTGCAAAGGCTCTCCTCA
Lmx1b_F	GGGATCGGAAACTGTACTGC
Lmx1b_R	GTAGGGGCGATCTTCTCCAT
En1_F	CAGCAACCCCTAGTGTGGC
En1_R	GGCCGCTTGTCTTCCTTCT

### Sheet: Colony PCR
Primers used to confirm the presence of the gRNAs in the pX330A-hCAS9-long-chimeric-gRNA-G2P vector
Name	Direction	Sequence
gRNA_F_Zic2	Forward	caccGTTGTACTGCCGGCGGACC
gRNA_F_Zic3	Forward	caccCTCCTCGCACATAAACCGAG
gRNA_F_FlagHA	Forward	caccCACCCAATGAATGGTACGTGTGAG	*Same gRNA was used for insertion of FKBPV36 epitope
gRNA_F_Lmx1a_EnhDel	Forward	caccGAACCGAAGAGGTGTGTGG
gRNA_F_Lmx1b_EnhDel	Forward	caccGAACGGGCCAACAAGAGAG
gRNA_F_En1_EnhDel	Forward	caccGCCTGCTTAGACCATGCAA
px330_R	Reverse (common to all PCRs)	GGAAAGTCCCTATTGGCGTT

### Sheet: CRISPR-Cas9 oligos
Gene/enhancer deletions
Gene/region deleted	Deletion coordinates	gRNA name	gRNA sequence-PAM	Modified sequence	Oligo F 5'-3'	Oligo R 5'-3'	Website
Zic2	chr14:122.475.187-122.480.398	gRNA_Upstream_Zic2	CCTTGTACTGCCGGCGGACC-AGG	GTTGTACTGCCGGCGGACC	caccGTTGTACTGCCGGCGGACC	aaacGGTCCGCCGGCAGTACAAC	http://crispr.mit.edu/guides/6973724286850725
		gRNA_Downstream_Zic2	GTCAGCTTGAGGCATGACGA-GGG	GCAGCTTGAGGCATGACGA	caccGCAGCTTGAGGCATGACGA	aaacTCGTCATGCCTCAAGCTGC	http://crispr.mit.edu/guides/918659940007237
Zic3	chrX:58.030.595-58.036.464	gRNA_Upstream_Zic3	CTCCTCGCACATAAACCGAG-CGG	GCCTCGCACATAAACCGAG	caccGCCTCGCACATAAACCGAG	aaacCTCGGTTTATGTGCGAGGC	https://benchling.com/
		gRNA_Downstream_Zic3	ATTGCCCCTTAAAGCGAAAG-AGG	GTGCCCCTTAAAGCGAAAG	caccGTGCCCCTTAAAGCGAAAG	aaacCTTTCGCTTTAAGGGGCAC	https://benchling.com/
En1 ZIC2-bound enhancer	chr1:120.643.602-120.645.324	gRNA_Upstream_En1_enhancer	CACCTGCTTAGACCATGCAA-CGG	GCCTGCTTAGACCATGCAA	caccGCCTGCTTAGACCATGCAA	aaacTTGCATGGTCTAAGCAGGC	https://benchling.com/
		gRNA_Downstream_En1_enhancer	ACAAACAGGAGCAAAAGCGG-GGG	GAAACAGGAGCAAAAGCGG	caccGAAACAGGAGCAAAAGCGG	aaacCCGCTTTTGCTCCTGTTTC	https://benchling.com/
Lmx1b ZIC2-bound enhancer	chr2:33.580.659-33.582.178	gRNA_Upstream_Lmx1b_enhancer	TAAACGGGCCAACAAGAGAG-GGG	GAACGGGCCAACAAGAGAG	caccGAACGGGCCAACAAGAGAG	aaacCTCTCTTGTTGGCCCGTTC	https://benchling.com/
		gRNA_Downstream_Lmx1b_enhancer	AAGAGTTGGAGTCCTGCGGG-AGG	GGAGTTGGAGTCCTGCGGG	caccGGAGTTGGAGTCCTGCGGG	aaacCCCGCAGGACTCCAACTCC	https://benchling.com/
Lmx1a ZIC2-bound enhancer	chr1:167.802.362-167.803.708	gRNA_Upstream_Lmx1a_enhancer	TGAACCGAAGAGGTGTGTGG-GGG	GAACCGAAGAGGTGTGTGG	caccGAACCGAAGAGGTGTGTGG	aaacCCACACACCTCTTCGGTTC	https://benchling.com/
		gRNA_Downstream_Lmx1a_enhancer	TACTGGTTTGCAGACGGACA-TGG	GCTGGTTTGCAGACGGACA	caccGCTGGTTTGCAGACGGACA	aaacTGTCCGTCTGCAAACCAGC	https://benchling.com/
Knock-ins
Cell line	Insertion point coordinates	gRNA name	gRNA sequence-PAM	Modified sequence	Oligo F 5'-3'	Oligo R 5'-3'	Website
Zic2FLAG-HA & Zic2FKBP12V36	chr14:122.479.241 (before Zic2 STOP codon)	gRNA_flagHA_Zic2	TCAATGAATGGTACGTGTGA-GGG	GAATGAATGGTACGTGTGA	caccGAATGAATGGTACGTGTGA	aaacTCACACGTACCATTCATTC	https://benchling.com/
HDR repair template sequences 5'-3'
Zic2FLAG-HA	GGGGCGGGCGGCGGGGGCGGCGGCAGCTCTGGCGGGGGCAGCGGGACAACCGGAGGCCATAGCGGCCTCTCCTCCAACTTCAATGAATGGTACGTGGACTACAAAGACGACGACGACAAATACCCATACGACGTGCCAGACTACGCCTGAGGGGCCAGGCCTTTCTCCCATTCCCTGTTCCCTTATCCACCGTCGCCCTCCCAAAACCCATCGAGGGCACCTTAGGATCGTCTTATTAAAATTATG
Zic2FKBP12V36	agctctggcgggggcagcgggACAACCGGAGGCCATAGCGGCCTCTCCTCCAACTTCAATGAATGGTACGTGggtggcggtggctcgggcggtggtgggtcgggtggcggcggatctGGAGTGCAGGTGGAAACCATCTCCCCAGGAGACGGGCGCACCTTCCCCAAGCGCGGCCAGACCTGCGTGGTGCACTACACCGGGATGCTTGAAGATGGAAAGAAAGTTGATTCCTCCCGGGACAGAAACAAGCCCTTTAAGTTTATGCTAGGCAAGCAGGAGGTGATCCGAGGCTGGGAAGAAGGGGTTGCCCAGATGAGTGTGGGTCAGAGAGCCAAACTGACTATATCTCCAGATTATGCCTATGGTGCCACTGGGCACCCAGGCATCATCCCACCACAT…

### Sheet: Genotyping
Supplementary Figures 1 and 25. Zic2 knock-out					Supplementary Figure 22. En1 enhancer deletion
PCR name	Primer name	Sequence 5'-3'	Product size		PCR name	Primer name	Sequence 5'-3'	Product size
WT PCR	F1	ACAAAGCAGCTCCAACCTGT	If WT = 549 bp		WT PCR	F1	TATTCCTGGTCTCTGCAGCC	If WT = 792 bp
	R1	GGAAAGTGGGCTAGGGAAGT	If KO = no band			R1	TAAGAAAAGGAGGGGAGGGG	If deletion =no band
Del PCR	F2	CAGACTAGCCTCACCCTGCT	If WT > 5000 bp		Del PCR	F2	TATTCCTGGTCTCTGCAGCC	If WT = 2262 bp
	R2	CCAGCCCAAATAGCTGAAAG	If KO = 795 bp			R2	GACAAAGAAGAAGCACCGGG	If deletion = 557 bp
Supplementary Figures 4 and 7. Zic3 knock-out					Supplementary Figure 23. Lmx1b enhancer deletion
PCR name	Primer name	Sequence 5'-3'	Product size		PCR name	Primer name	Sequence 5'-3'	Product size
WT PCR	Internal_F	CATACAGGTAAGGGGGAGCA	If WT = 942 bp		WT PCR	F1	TTTAACCCTTTCCTTGCGCC	If WT = 964 bp
	Internal_R	CTGAGTTGGGGAGTGGTGAT	If KO = no band			R1	CGCCAACCAGTCCTCATTAG	If deletion = no band
Del PCR	Out_F	GGAACGGCAACGACAAGTAT	If WT > 8000		Del PCR	F2	GGGGTGGCTATCGAAGGTTA	If WT=1717 bp
	Out_R	GCCAGTGGAAAAGGAATTGA	If KO = 2294			R2	TCCATCCATCCATCCCCAAG	If deletion = 234 bp
Supplementary Figure 1. Zic2FLAG-HA					Supplementary Figure 24. Lmx1a enhancer deletion
PCR name	Primer name	Sequence 5'-3'	Product size		PCR name	Primer name	Sequence 5'-3'	Product size
FLAG-HA PCR	P2	GACGACGACGACAAATACCC	If WT = no band		WT PCR	F1	CTTTTCCCTTTCCCCTCCCT	If WT = 249 bp
	P3	GGGCTAGGGAAGTTTGGCTC	If FLAG-HA inserted = 334 bp			R1	ACCAGTAACAGCAAGCAAACA	If deletion = no band
Whole region PCR	P1	TGGCTACGAGTCGTCCACAC	If WT = 506 bp		Del PCR	F2	AGGTGCAGATGGGGTTGTAA	If WT = 1558 bp
	P4	TTTGCTTTTCATGCCTAGATTG	If FLAG-HA inserted = 556 bp			R2	GTGCCCCTGTCTGTACTTCT	If deletion = 212 bp
Supplementary Figure 19. Zic2FKBPV36
PCR name	Primer name	Sequence 5'-3'	Product size
FKBP PCR	P2 internal	ccagatgagtgtgggtcaga	If WT = no band
	P3	GGAAAGTGGGCTAGGGAAGT	If FKBP inserted = 495 bp
Whole region PCR	P1	CGGCTTTTGTCTTCCAGGT	If WT = 667 bp
	P3	GGAAAGTGGGCTAGGGAAGT	If insert = 1099

### Sheet: ATAC-seq
Oligo name	Sequence	Description
Tn5 ME	[Phos]CTGTCTCTTATACACATCT	Oligo annealing/Tn5 assembly
Tn5 R1N	TCGTCGGCAGCGTCAGATGTGTATAAGAGACAG	Oligo annealing/Tn5 assembly with Nextera Read 1
Tn5 R2N	GTCTCGTGGGCTCGGAGATGTGTATAAGAGACAG	Oligo annealing/Tn5 assembly with Nextera Read 2
Partial P5	AATGATACGGCGACCACCGAGA	qPCR library amplification
Partial P7	CAAGCAGAAGACGGCATACGAG	qPCR library amplification
P5-ATAC-00X	AATGATACGGCGACCACCGAGATCTACACXXXXXXX[i5]TCGTCGGCAGCGTC	Used for PCR amplification to add sample index and P5 sequencing adapter
P7-ATAC-00X	CAAGCAGAAGACGGCATACGAGATXXXXXXXX[i7]GTCTCGTGGGCTCGG	Used for PCR amplification to add sample index and P7 sequencing adapter

### Sheet: Antibodies
Antibodies used for ChIP experiments
Antibody name	Company	Catalog number
Anti-HA	Abcam Biochemicals	ab9110
Anti-ZIC3	Abcam Biochemicals	ab222124
Histone H3K4me1	Active motif	39297
Histone H3K4me2	Active motif	39141
Histone H3K4me3	Active motif	39159
Histone H3K27me3	Active motif	39155
Histone H3K27ac	Active motif	39133
Primary antibodies WB
Antibody name	Specificity	Dilution	Company	Catalog number
Anti-HA tag	Rabbit Polyclonal	1 : 1000	Abcam Biochemicals	ab9110
Anti-ZIC2	Rabbit Recombinant Monoclonal	1 : 500	Abcam Biochemicals	ab150404
Anti-ZIC3	Rabbit Polyclonal	1 : 500	Abcam Biochemicals	ab222124
Anti-GAPDH	Mouse Monoclonal	1 : 10000	ProteinTech	60004-1-Ig
Histone H3K27ac	Rabbit Polyclonal	1 : 5000	Active motif	39133
Secondary antibodies Western Blot
Antibody name	Dilution	Company	Catalog number
Goat Anti-Rabbit IgG (H+L), HRP	1 : 5000	Jackson Immunoresearch	AB-2337945
Rabbit Ant-Mouse IgG (H+L), HRP	1 : 5000	ThermoFisher	61-6520
Antibodies used for immunofluorescence protocol
Antibody name	Specificity	Dilution	Company	Catalog number
TUBB3-specific/TUJ1	Mouse Monoclonal	1 : 100	ProteinTech	66375-1-Ig
Goat anti-Mouse IgG (H+L) Highly Cross-Adsorbed Secondary Antibody, Alexa Fluor Plus 555	Goat Anti-Mouse	1 : 500	Thermo Fisher Scientific	A32727
